# Synergid calcium ion oscillations define a new feature of pollen tube reception critical for blocking interspecific hybridization

**DOI:** 10.1101/2020.07.23.218263

**Authors:** Nathaniel Ponvert, Mark A. Johnson

## Abstract

Reproductive isolation leads to the evolution of distinct new species, however, the molecular mechanisms that promote and maintain reproductive barriers are elusive. In flowering plants sperm cells are immotile and are delivered to female gametes by the pollen grain which germinates a polarized extension, the pollen tube, into floral tissue. After growing via polar extension to the female gametophyte, the pollen tube signals with receptive female cells flanking the egg in two distinct steps. If signaling is successful, the pollen tube releases sperm cells for fusion with female gametes. To better understand cell-cell recognition during reproduction, we investigated calcium ion dynamics associated with interspecific cell signaling between mating partners. We observed that interspecific pollen tubes successfully complete initial cell-cell signaling, but fail during later phases of pollen tube reception. Our work refines our understanding of pollen tube reception as a critical block to interspecific hybridization. Our results also shed light on the functional significance of the two phases of pollen tube reception, and implicate the second step as being the stage during which the pollen tube presents its genetic identity.
