## Supplementary File Index for "Synergid calcium ion oscillations define a new feature of pollen tube reception critical for blocking interspecific hybridization"

### Sheet: Sheet1
Supplementary File Index
Supplementary_File_01	Raw calcium ion trace data
Supplementary_File_02	ANOVA multiple comparison of means
Supplementary_File_03	ANOVA output file
Supplementary_File_04	FIJI macro for ratiometric analysis
Supplementary_File_05	MATLAB script for partitioning trace data
Supplementary_File_06	MATLAB script for drawing trace data as lines
Supplementary_File_07	MATLAB script for analysis of trace dynamics
Supplementary_Figure_01	WT_Athaliana_female_x_WT_Athaliana_male calcium ion traces
Supplementary_Figure_02	lorelei_Athaliana_female_x_WT_Athaliana_male calcium ion traces
Supplementary_Figure_03	feronia_Athaliana_female_x_WT_Athaliana_male calcium ion traces
Supplementary_Figure_04	WT_Athaliana_female_x_WT_Alyrata_male calcium ion traces
Supplementary_Figure_05	lorelei_Athaliana_female_x_WT_Alyrata_male calcium ion traces
Supplementary_Figure_06	feronia_Athaliana_female_x_WT_Alyrata_male calcium ion traces
Supplementary_Figure_07	WT_Athaliana_female_x_WT_Opumilia_male calcium ion traces
Supplementary_Figure_08	lorelei_Athaliana_female_x_WT_Opumilia_male calcium ion traces
Supplementary_Figure_09	feronia_Athaliana_female_x_WT_Opumilia_male calcium ion traces
Supplementary_Figure_10	WT_Athaliana_female_x_myb_Athaliana_male calcium ion traces
Supplementary_Figure_11	lorelei_Athaliana_female_x_myb_Athaliana_male calcium ion traces
Supplementary_Figure_12	feronia_Athaliana_female_x_myb_Athaliana_male calcium ion traces
Supplementary_Video_1	WT_Athaliana_female_x_WT_Athaliana_male
Supplementary_Video_2	lorelei_Athaliana_female_x_WT_Athaliana_male
Supplementary_Video_3	feronia_Athaliana_female_x_WT_Athaliana_male
Supplementary_Video_4	WT_Athaliana_female_x_WT_Alyrata_male
Supplementary_Video_5	lorelei_Athaliana_female_x_WT_Alyrata_male
Supplementary_Video_6	feronia_Athaliana_female_x_WT_Alyrata_male
Supplementary_Video_7	WT_Athaliana_female_x_WT_Opumilia_male
Supplementary_Video_8	lorelei_Athaliana_female_x_WT_Opumilia_male
Supplementary_Video_9	feronia_Athaliana_female_x_WT_Opumilia_male
Supplementary_Video_10	WT_Athaliana_female_x_myb_Athaliana_male
Supplementary_Video_11	lorelei_Athaliana_female_x_myb_Athaliana_male
Supplementary_Video_12	feronia_Athaliana_female_x_myb_Athaliana_male
